# Dual Targeting of Histone Deacetylases and MYC as Potential Treatment Strategy for H3-K27M Pediatric Gliomas

**DOI:** 10.1101/2024.02.05.578974

**Authors:** Danielle Algranati, Roni Oren, Bareket Dassa, Liat Fellus-Alyagor, Alexander Plotnikov, Haim Barr, Alon Harmelin, Nir London, Guy Ron, Noa Furth, Efrat Shema

## Abstract

Diffuse midline gliomas (DMG) are aggressive and fatal pediatric tumors of the central nervous system that are highly resistant to treatments. Lysine to methionine substitution of residue 27 on histone H3 (H3-K27M) is a driver mutation in DMGs, reshaping the epigenetic landscape of these cells to promote tumorigenesis. H3-K27M gliomas are characterized by deregulation of histone acetylation and methylation pathways, as well as the oncogenic MYC pathway. In search of effective treatment, we examined the therapeutic potential of dual targeting of histone deacetylases (HDACs) and MYC in these tumors. Treatment of H3-K27M patient-derived cells with Sulfopin, an inhibitor shown to block MYC-driven tumors *in-vivo*, in combination with the HDAC inhibitor Vorinostat, resulted in substantial decrease in cell viability. Moreover, transcriptome and epigenome profiling revealed synergistic effect of this drug combination in downregulation of prominent oncogenic pathways such as mTOR. Finally, *in-vivo* studies of patient-derived orthotopic xenograft models showed significant tumor growth reduction in mice treated with the drug combination. These results highlight the combined treatment with PIN1 and HDAC inhibitors as a promising therapeutic approach for these aggressive tumors.
