## Supplemental Table 5 for "Dual Targeting of Histone Deacetylases and MYC as Potential Treatment Strategy for H3-K27M Pediatric Gliomas"

### Sheet: Table S5
Table S5: Summary table of Cut&Run libraries
Cell line	Sample	Treatment	Antibody	No. of uniquely mapped paired-end reads	% Uniquely and concordantly aligned reads	No. of broad Peaks (against HRP control)
SU-DIPG13	DMSO_27ac	DMSO	K27ac	7750848	0.835	27346
SU-DIPG13	DMSO_27me3	DMSO	K27me3	9851543	0.7779	19220
SU-DIPG13	Sulfo_27ac	Sulfopin	K27ac	8111774	0.8429	43760
SU-DIPG13	Sulfo_27me3	Sulfopin	K27me3	3941857	0.7548	9644
SU-DIPG13	Vor_Sul_27ac	Vorinostat+Sulfopin	K27ac	7194792	0.8363	28752
SU-DIPG13	Vor_Sul_27me3	Vorinostat+Sulfopin	K27me3	6621253	0.7693	16735
SU-DIPG13	Vorino_27ac	Vorinostat	K27ac	10688627	0.8336	14178
SU-DIPG13	Vorino_27me3	Vorinostat	K27me3	5068775	0.7628	20629
SU-DIPG13	HRP*	N.T	HRP	10022093	0.6754		* Furth et al., 2022; Table S1
